# A multi-strategy antimicrobial discovery approach reveals new ways to combat *Chlamydia*

**DOI:** 10.1101/2023.11.30.569351

**Authors:** Magnus Ölander, Daniel Rea Vázquez, Karsten Meier, Lieke Mooij, Johanna Fredlund, Fabiola Puértolas-Balint, Eduard Calpe, María Rayón Díaz, Karin van der Wal, Bjoern O. Schroeder, Barbara Susanne Sixt

**Affiliations:** Department of Molecular Biology, Umeå University, Umeå, Sweden; The Laboratory for Molecular Infection Medicine Sweden (MIMS), Umeå University, Umeå, Sweden; Umeå Centre for Microbial Research (UCMR), Umeå University, Umeå, Sweden

**Keywords:** intracellular bacteria, drug discovery, phenotypic screening, virtual screening, small molecules, narrow-spectrum antibiotics, antibiotic synergies, antibiotic mode of action, bacterial persistence, autophagy

## Abstract

While the excessive use of broad-spectrum antibiotics is a major driver of the global antibiotic resistance crisis, more selective therapies remain unavailable for the majority of bacterial pathogens. This includes *Chlamydia* spp., which cause millions of urogenital, ocular, and respiratory infections each year. We here report major conceptual additions to the available toolkit for antichlamydial discovery, including both experimental and computational approaches. Moreover, we report the to date most comprehensive search of the chemical space for novel antichlamydial activities, which identified over sixty compounds that are chemically diverse, structurally different from known antibiotics, non-toxic to human cells, and highly potent in blocking *Chlamydia* growth. While some compounds caused a reversible block in *Chlamydia* development, others could eradicate both established and persistent infections in a bactericidal manner. The most potent antichlamydials displayed compelling selectivity, some also synergies with clinically used antibiotics, as well as interactions profiles enabling predictions of molecular modes of action. Moreover, one compound displayed reduced antichlamydial efficacy in autophagy-deficient cells, suggesting a host-targeted activity. Altogether, we suggest that these novel antichlamydials could serve as tools for advancing our understanding of *Chlamydia* biology and as chemical starting points for developing more sustainable therapeutics for one of the most successful groups of intracellular pathogens.
