## Supplementary material for "A multi-strategy antimicrobial discovery approach reveals new ways to combat *Chlamydia*": Table S5

### Sheet: Sheet1
Table S5. The 174 hits from the virtual screen remaining after a series of filtering steps.
Compound ID (CBCS)	Compound ID (Manuscript)	SMILES	Experimentally tested	Prediction score	Max Tanimoto vs. antibiotics	Max Tanimoto vs. literature compounds	QED
CHEMBL1451429	c1v	Cc1noc(NS(=O)(=O)c2ccc(NC(=O)CSc3nc4ccccc4s3)cc2)c1C	Yes	0.86	0.553812	0.626609	0.38
CHEMBL1401075	c2v	CCc1cccc(OCC(=O)Nc2ccc(S(=O)(=O)Nc3onc(C)c3C)cc2)c1	Yes	0.87	0.623737	0.778802	0.57
CHEMBL1517800	c3v	Cc1cc(NS(=O)(=O)c2ccc(NC(=O)COc3ccc(Cl)c(C)c3)cc2)no1	Yes	0.9	0.629526	0.67217	0.58
CHEMBL3195697	c4v	CCc1ccc(C(=O)/C=C/Nc2ccc(S(=O)(=O)Nc3onc(C)c3C)cc2)cc1	Yes	0.94	0.655172	0.693735	0.41
CHEMBL1336420	c5v	CCc1nnc(NS(=O)(=O)c2ccc(NC(=O)COc3ccc4ccccc4c3)cc2)s1	Yes	0.92	0.618768	0.442623	0.4
CHEMBL3113165		COc1cccc(CNc2ccc(S(=O)(=O)Nc3nc4ccccc4s3)cc2)c1O	Yes	0.88	0.597458	0.548255	0.39
CHEMBL506678		CC[C@H](CC[C@@H](C)[C@H]1CC[C@H]2[C@@H]3CC=C4C[C@@H](O[C@@H]5O[C@H](CO)[C@@H](O)[C@H](O)[C@H]5O)CC[C@]4(C)[C@H]3CC[C@@]21C)C(C)C	Yes	0.86	0.599469	0.647059	0.26
CHEMBL1534718		CCCCOc1cccc(C(=O)Nc2ccc(S(=O)(=O)Nc3nnc(CC)s3)cc2)c1	Yes	0.89	0.548936	0.545648	0.44
CHEMBL1563177		CCc1nnc(NS(=O)(=O)c2ccc(NC(=O)c3cc(Cl)ccc3Cl)cc2)s1	Yes	0.89	0.619883	0.570312	0.57
CHEMBL1578208		Cc1noc(NS(=O)(=O)c2ccc(N/C=C\C(=O)c3ccc(F)cc3)cc2)c1C	Yes	0.92	0.669377	0.682984	0.45
CHEMBL1577794		Cc1cc(NS(=O)(=O)c2ccc(Nc3nc(-c4ccc(O)cc4)cs3)cc2)no1	Yes	0.88	0.539379	0.573304	0.42
CHEMBL1304007		Cc1noc(NS(=O)(=O)c2ccc(N/C=C\C(=O)c3ccc(Br)cc3)cc2)c1C	Yes	0.93	0.663979	0.678241	0.38
CHEMBL1339974		CCc1nnc(NS(=O)(=O)c2ccc(NC(=O)Nc3ccc(OC)cc3)cc2)s1	Yes	0.91	0.659375	0.512195	0.52
CHEMBL395414		C[C@H]1[C@H]2[C@H](C[C@H]3[C@@H]4CC=C5C[C@@H](O[C@@H]6O[C@H](CO)[C@@H](O)[C@H](O)[C@H]6O)CC[C@]5(C)[C@H]4CC[C@@]32C)O[C@]12CC[C@@H](C)CO2	Yes	0.86	0.600529	0.642857	0.38
CHEMBL1539671		CCc1nnc(NS(=O)(=O)c2ccc(NC(=S)NC(=O)c3ccccc3)cc2)s1	Yes	0.92	0.60114	0.582192	0.5
CHEMBL1507392		CCc1nnc(NS(=O)(=O)c2ccc(NC(=S)NC(=O)/C=C/c3ccc(OC)cc3)cc2)s1	Yes	0.91	0.518427	0.511111	0.32
CHEMBL1333989		Cc1ccc(/C=C/C(=O)NC(=S)Nc2ccc(S(=O)(=O)Nc3cc(C)on3)cc2)cc1	Yes	0.89	0.604278	0.743405	0.38
CHEMBL1361498		CCc1nnc(NS(=O)(=O)c2ccc(NC(=S)NC(=O)/C=C/c3ccccc3)cc2)s1	Yes	0.86	0.54522	0.510204	0.36
CHEMBL1420562		CCc1nnc(NS(=O)(=O)c2ccc(N/C=C/C(=O)c3ccc(C)cc3)cc2)s1	Yes	0.93	0.57337	0.418868	0.42
CHEMBL1445237		CCc1nnc(NS(=O)(=O)c2ccc(NC(S)=Nc3ccc(F)cc3)cc2)s1	Yes	0.89	0.618768	0.373928	0.31
CHEMBL1331795		Cc1cccc(OCC(=O)Nc2ccc(S(=O)(=O)Nc3onc(C)c3C)cc2)c1C	Yes	0.88	0.648294	0.732265	0.59
CHEMBL1412012		COc1ccccc1/C=C/C(=O)Nc1ccc(S(=O)(=O)Nc2cc(C)on2)cc1	Yes	0.87	0.588542	0.848867	0.57
CHEMBL599105		OC(CN1CCN(Cc2ccccc2)CC1)Cn1c2ccc(I)cc2c2cc(I)ccc21	Yes	0.87	0.410468	0.444706	0.29
CHEMBL1601343		Cc1cc(C)nc(NS(=O)(=O)c2ccc(NC(=O)C3CC(=O)N(c4ccccc4)C3)cc2)n1	Yes	0.86	0.564607	0.454737	0.58
CHEMBL1556687		COc1ccc(C2NCCc3c2[nH]c2ccccc32)cc1CN1CCc2cc(OC)c(OC)cc2C1C	Yes	0.86	0.540984	0.508748	0.37
CHEMBL1429779		CCc1nnc(NS(=O)(=O)c2ccc(NC(=S)NC(=O)c3ccc(F)cc3)cc2)s1	No	0.98	0.591036	0.570787	0.48
CHEMBL1580373		CCc1nnc(NS(=O)(=O)c2ccc(NC(=O)COc3ccc(Cl)c(C)c3)cc2)s1	No	0.97	0.57337	0.465696	0.52
CHEMBL1316278		Cc1noc(NS(=O)(=O)c2ccc(NC(=O)COc3ccc(C#N)cc3)cc2)c1C	No	0.88	0.686111	0.760766	0.59
CHEMBL3197522		CCOc1ccc(C(=O)/C=C/Nc2ccc(S(=O)(=O)Nc3onc(C)c3C)cc2)cc1	No	0.96	0.614428	0.69869	0.38
CHEMBL1503476		CCc1nnc(NS(=O)(=O)c2ccc(NC(=S)NC(=O)c3ccc(OC)cc3)cc2)s1	No	0.96	0.56117	0.554113	0.44
CHEMBL1707418		CC1=C(C)C(=O)OC(C(C)C2CCC3C4CC=C5CC(OC6OC(COC7OC(CO)C(O)C(O)C7O)C(O)C(O)C6O)CC(O)C5(C)C4CCC23C)C1	No	0.96	0.693267	0.708571	0.13
CHEMBL4303704		C[C@@H]1O[C@@H](O[C@@H]2[C@H](CO)O[C@@H](O[C@@H]3CC[C@@]4(C)C(=CC[C@H]5[C@@H]6C[C@@H]7O[C@]8(CC[C@@H](C)CO8)[C@H](C)[C@H]7[C@@]6(C)CC[C@H]54)C3)[C@H](O[C@@H]3O[C@@H](C)[C@H](O)[C@@H](O)[C@H]3O)[C@H]2O)[C@@H](O)[C@H](O)[C@H]1O	No	0.96	0.649758	0.644315	0.17
CHEMBL507001		C[C@@H]1O[C@@H](O[C@H]2[C@H](O)[C@@H](O[C@@H]3O[C@@H](C)[C@H](O)[C@@H](O)[C@H]3O)[C@H](O[C@H]3CC[C@@]4(C)C(=CC[C@H]5[C@@H]6C[C@@H]7O[C@]8(CC[C@@H](C)CO8)[C@@H](C)[C@@H]7[C@@]6(C)CC[C@@H]54)C3)O[C@@H]2CO)[C@H](O)[C@H](O)[C@H]1O	No	0.96	0.649758	0.644315	0.17
CHEMBL2207416		C[C@@H]1O[C@@H](O[C@@H]2[C@@H](O)[C@H](O[C@@H]3O[C@H](CO)[C@@H](O)[C@H](O)[C@H]3O)[C@@H](CO)O[C@H]2O[C@H]2CC[C@@]3(C)C(=CC[C@H]4[C@@H]5C[C@@H]6O[C@]7(CC[C@@H](C)CO7)[C@@H](C)[C@@H]6[C@@]5(C)CC[C@@H]43)C2)[C@H](O)[C@H](O)[C@H]1O	No	0.95	0.649758	0.644315	0.15
CHEMBL3931203		C[C@@H]1O[C@@H](O[C@@H]2[C@@H](O)[C@H](O[C@@H]3O[C@@H](CO)[C@H](O)[C@H]3O)[C@@H](CO)O[C@H]2O[C@H]2CC[C@@]3(C)C(=CC[C@H]4[C@@H]5C[C@@H]6O[C@]7(CC[C@@H](C)CO7)[C@@H](C)[C@@H]6[C@@]5(C)CC[C@@H]43)C2)[C@H](O)[C@H](O)[C@H]1O	No	0.95	0.649758	0.644315	0.16
CHEMBL1483678		CCc1nnc(NS(=O)(=O)c2ccc(N/C=C\C(=O)c3cccc(OC)c3)cc2)s1	No	0.94	0.532828	0.430427	0.38
CHEMBL1169844		C[C@@H]1O[C@@H](O[C@H]2[C@H](O)[C@@H](CO)O[C@@H](O[C@H]3CC[C@@]4(C)C(=CC[C@H]5[C@@H]6C[C@@H]7O[C@]8(CC[C@@H](C)CO8)[C@@H](C)[C@]7(O)[C@@]6(C)CC[C@@H]54)C3)[C@@H]2O)[C@H](O)[C@H](O)[C@H]1O	No	0.94	0.603627	0.630094	0.2
CHEMBL478738		C[C@@H]1O[C@@H](O[C@@H]2[C@@H](O)[C@H](O)[C@@H](CO)O[C@H]2O[C@H]2CC[C@@]3(C)C(=CC[C@H]4[C@@H]5C[C@@H]6O[C@]7(CC[C@@H](C)CO7)[C@@H](C)[C@]6(O)[C@@]5(C)CC[C@@H]43)C2)[C@H](O)[C@H](O)[C@H]1O	No	0.94	0.655352	0.660661	0.2
CHEMBL505834		CC(C)C1=CC(=O)[C@](C)([C@H]2[C@H](O)C[C@@]3(C)[C@@H]4CC=C5[C@@H](CC[C@@H](O[C@@H]6OC[C@@H](O)[C@H](O[C@@H]7O[C@H](CO)[C@@H](O)[C@H](O)[C@H]7O[C@@H]7O[C@@H](C)[C@H](O)[C@@H](O)[C@H]7O)[C@H]6O)C5(C)C)[C@]4(C)C(=O)C[C@]23C)O1	No	0.94	0.643805	0.577143	0.14
CHEMBL1364687		CCc1nnc(NS(=O)(=O)c2ccc(NC(=O)/C=C/c3ccc(F)cc3)cc2)s1	No	0.93	0.597734	0.639594	0.55
CHEMBL3195868		COc1ccc(C(=O)/C=C/Nc2ccc(S(=O)(=O)Nc3onc(C)c3C)cc2)cc1	No	0.97	0.631714	0.712054	0.41
CHEMBL1586331		CCc1nnc(NS(=O)(=O)c2ccc(N/C=C\C(=O)c3ccc(C)cc3)cc2)s1	No	0.93	0.57337	0.418868	0.42
CHEMBL1576475		Cc1noc(NS(=O)(=O)c2ccc(NC(=O)/C=C/c3ccc(Br)cc3)cc2)c1C	No	0.93	0.667568	0.951872	0.51
CHEMBL1723966		COC1CCC(OC2CC(C3(C)CCC4(CC(O)C(C)C(C(C)/C=C(\C)C(=O)C(C)CC(C)C(=O)O)O4)O3)OC3(OC(C4OC(O)(CO)C(C)CC4C)CC3C)C2C)OC1C	No	0.93	0.66187	0.65896	0.15
CHEMBL2005327		CC1CCC2(NC1)OC1CC3C4CC=C5CC(OC6OC(CO)C(OC7OC(C)C(O)C(O)C7O)C(O)C6OC6OC(C)C(O)C(O)C6O)CCC5(C)C4CCC3(C)C1C2C	No	0.93	0.613636	0.543672	0.16
CHEMBL395646		C[C@@H]1O[C@@H](O[C@H]2[C@H](O)[C@@H](CO)O[C@@H](O[C@H]3CC[C@@]4(C)C(=CC[C@H]5[C@@H]6C[C@@H]7O[C@]8(CC[C@@H](C)CO8)[C@@H](C)[C@@H]7[C@@]6(C)CC[C@@H]54)C3)[C@@H]2O)[C@H](O)[C@H](O)[C@H]1O	No	0.93	0.598446	0.623824	0.23
CHEMBL443114		C[C@@H]1O[C@@H](O[C@H]2[C@H](O)[C@@H](O[C@@H]3O[C@@H](C)[C@H](O)[C@@H](O)[C@H]3O)[C@H](O[C@H]3CC[C@@]4(C)C(=CC[C@H]5[C@@H]6C[C@@H]7O[C@]8(CC[C@@H](C)CN8)[C@@H](C)[C@@H]7[C@@]6(C)CC[C@@H]54)C3)O[C@@H]2CO)[C@H](O)[C@H](O)[C@H]1O	No	0.93	0.613636	0.543672	0.16
CHEMBL4528703		CO[C@H]1CC[C@@H](O[C@H]2C[C@H]([C@]3(C)CC[C@]4(C[C@H](O)[C@@H](C)[C@@H]([C@@H](C)/C=C(\C)C(=O)[C@H](C)C[C@H](C)C(=O)[O-])O4)O3)O[C@]3(O[C@@H]([C@H]4O[C@@](O)(CO)[C@H](C)C[C@@H]4C)C[C@@H]3C)[C@@H]2C)O[C@@H]1C.[Na+]	No	0.93	0.659472	0.656069	0.15
CHEMBL4532561		COC(C)(C)/C=C/C[C@@H](C)[C@H]1CC[C@@]2(C)[C@@H]3[C@@H](O[C@@H]4O[C@H](CO)[C@@H](O)[C@H](O)[C@H]4O)C=C4[C@@H](CC[C@H](O)C4(C)C)[C@]3(C=O)CC[C@]12C	No	0.93	0.679198	0.645533	0.19
CHEMBL1329130		Cc1noc(NS(=O)(=O)c2ccc(N/C=C\C(=O)c3ccncc3)cc2)c1C	No	0.93	0.658667	0.679707	0.46
CHEMBL1452655		Cc1noc(NS(=O)(=O)c2ccc(N/C=C/C(=O)c3ccncc3)cc2)c1C	No	0.93	0.658667	0.679707	0.46
CHEMBL1337882		CCc1nnc(NS(=O)(=O)c2ccc(NC(=S)NC(=O)c3ccncc3)cc2)s1	No	0.92	0.574932	0.521459	0.49
CHEMBL1409340		CCc1nnc(NS(=O)(=O)c2ccc(NC(=O)c3cc(Cl)ccc3OC)cc2)s1	No	0.92	0.579065	0.537713	0.56
CHEMBL1464449		CCc1nnc(NS(=O)(=O)c2ccc(NC(=O)/C=C/c3ccccc3Cl)cc2)s1	No	0.91	0.581267	0.654912	0.53
CHEMBL1601439		Cc1noc(NS(=O)(=O)c2ccc(N/C=C/C(=O)c3ccc(F)cc3)cc2)c1C	No	0.92	0.669377	0.682984	0.45
CHEMBL1915129		C=C(CCC=C(C)C)[C@H]1CC[C@]2(C)[C@@H]1[C@H](O)C[C@@H]1[C@@]3(C)C[C@@H](O)[C@H](O[C@@H]4O[C@H](CO)[C@@H](O)[C@H](O)[C@H]4O[C@@H]4O[C@H](CO)[C@@H](O)[C@H](O)[C@H]4O)C(C)(C)[C@@H]3CC[C@]12C	No	0.92	0.677903	0.769231	0.11
CHEMBL3545057		CC(=O)O[C@H]1C[C@H](O[C@H]2[C@@H](O)C[C@H](O[C@H]3[C@@H](O)C[C@H](O[C@H]4CC[C@]5(C)[C@H]6CC[C@]7(C)[C@@H](C8=CC(=O)OC8)CC[C@]7(O)[C@@H]6CC[C@@H]5C4)O[C@@H]3C)O[C@@H]2C)O[C@H](C)[C@H]1O	No	0.92	0.656627	0.947183	0.2
CHEMBL375269		COc1ccc(C(=O)O[C@H]2[C@H](O[C@H]3[C@@H](O)CO[C@@H](O[C@H]4C[C@H]5[C@@H]6CC=C7C[C@@H](O)CC[C@]7(C)[C@H]6CC[C@]5(C)[C@@]4(O)[C@H](C)C(=O)CCC(C)C)[C@@H]3OC(C)=O)OC[C@@H](O)[C@@H]2O)cc1	No	0.92	0.580321	0.534722	0.14
CHEMBL395415		C[C@@H]1O[C@@H](O[C@@H]2[C@@H](O)[C@H](O)[C@@H](CO)O[C@H]2O[C@H]2CC[C@@]3(C)C(=CC[C@H]4[C@@H]5C[C@@H]6O[C@]7(CC[C@@H](C)CO7)[C@@H](C)[C@@H]6[C@@]5(C)CC[C@@H]43)C2)[C@H](O)[C@H](O)[C@H]1O	No	0.92	0.652741	0.657658	0.23
CHEMBL3989875		CC[C@H]1/C=C/C=C/C[C@@H](C)[C@H](O)[C@@](C)(O)C(=O)[C@@H](C)[C@H](O)[C@@H](C)C(=O)[C@@H](C)[C@H](O)[C@@H](C)/C=C/C(=O)O[C@H]2C[C@@]3(CC[C@H](C)[C@H](C[C@@H](C)O)O3)O[C@@H](CC1)[C@H]2C	No	0.92	0.627451	0.636364	0.22
CHEMBL4208939		C=C(CCC=C(C)C)[C@H]1CC[C@]2(C)[C@@H]1[C@H](O)C[C@@H]1[C@@]3(C)CC[C@H](O)C(C)(C)[C@@H]3[C@@H](O[C@@H]3O[C@H](CO)[C@@H](O)[C@H](O)[C@H]3O[C@@H]3O[C@@H](C)[C@H](O)[C@@H](O)[C@H]3O)C[C@]12C	No	0.92	0.677903	0.769231	0.13
CHEMBL454694		CC(C)C1=CC(=O)[C@](C)([C@H]2[C@H](O)C[C@@]3(C)[C@@H]4CC=C5[C@@H](CC[C@@H](O[C@@H]6OC[C@@H](O)[C@H](O)[C@H]6O[C@@H]6O[C@@H](C)[C@H](O)[C@@H](O)[C@H]6O)C5(C)C)[C@]4(C)C(=O)C[C@]23C)O1	No	0.92	0.636792	0.588083	0.22
CHEMBL501681		C[C@@H]1O[C@@H](O[C@H]2[C@H](O)[C@@H](O[C@@H]3O[C@@H](C)[C@H](O)[C@@H](O)[C@H]3O)[C@H](O[C@H]3CC[C@@]4(C)C(=CC[C@H]5[C@@H]6C[C@@H]7O[C@]8(CC[C@@H](C)CO8)[C@@H](C)[C@]7(O)[C@@]6(C)CC[C@@H]54)C3)O[C@@H]2CO)[C@H](O)[C@H](O)[C@H]1O	No	0.92	0.652174	0.64723	0.16
CHEMBL506315		CC(C)=C[C@H]1C[C@](C)(O)[C@@H]2[C@H]3CC[C@@H]4[C@@]5(C)CC[C@H](O[C@@H]6OC[C@H](O)[C@H](O[C@@H]7O[C@H](CO)[C@@H](O)[C@H](O)[C@H]7O)[C@H]6O[C@@H]6O[C@@H](CO)[C@H](O)[C@H]6O)C(C)(C)[C@@H]5CC[C@@]4(C)[C@@]34CO[C@@]2(C4)O1	No	0.92	0.643836	0.705224	0.11
CHEMBL1549097		Cc1noc(NS(=O)(=O)c2ccc(N/C=C\C(=O)c3ccc4c(c3)OCO4)cc2)c1C	No	0.89	0.565217	0.662577	0.42
CHEMBL1372836		CCc1nnc(NS(=O)(=O)c2ccc(NC(=S)NC(=O)/C=C/c3ccc(F)cc3)cc2)s1	No	0.91	0.541026	0.521158	0.34
CHEMBL1392894		C[C@H]1CC[C@@H]2[C@@H](C)[C@H]3[C@H](C[C@H]4[C@@H]5CC=C6C[C@@H](O[C@@H]7O[C@H](CO)[C@H](O)[C@H](O[C@@H]8O[C@H](CO)[C@@H](O)[C@H](O)[C@H]8O)[C@H]7O[C@@H]7O[C@@H](C)[C@H](O)[C@@H](O)[C@H]7O)CC[C@]6(C)[C@H]5CC[C@@]43C)N2C1	No	0.91	0.652968	0.592105	0.15
CHEMBL1439061		Cc1cc(NS(=O)(=O)c2ccc(NC(=S)NC(=O)c3ccc(Br)cc3)cc2)no1	No	0.91	0.638418	0.886179	0.46
CHEMBL1715212		Cc1ccc(OCC(=O)Nc2ccc(S(=O)(=O)Nc3cc(C)on3)cc2)c(Br)c1	No	0.91	0.626039	0.680095	0.53
CHEMBL227927		C[C@H](CC[C@@H](O[C@@H]1O[C@H](CO)[C@@H](O)[C@H](O)[C@H]1O)C(C)(C)O)[C@H]1CC[C@@]2(C)[C@@H]3CC=C4[C@@H](CC[C@H](O[C@@H]5O[C@H](CO)[C@@H](O)[C@H](O)[C@H]5O)C4(C)C)[C@]3(C)[C@H](O)C[C@]12C	No	0.91	0.598958	0.672078	0.13
CHEMBL446743		C[C@@H]1O[C@@H](O[C@@H]2[C@@H](CO)O[C@@H](O[C@H]3CC[C@@]4(C)C(=CC[C@H]5[C@@H]6C[C@@H]7O[C@]8(CC[C@@H](C)CN8)[C@@H](C)[C@@H]7[C@@]6(C)CC[C@@H]54)C3)[C@H](O)[C@H]2O)[C@H](O)[C@H](O)[C@H]1O	No	0.91	0.592133	0.543943	0.21
CHEMBL464723		C/C=C(\C)C(=O)O[C@H]1[C@@H]2[C@@]3(C)CC[C@H](O[C@H]4C[C@@H](OC)[C@H](O[C@@H]5O[C@H](C)[C@@H](O)[C@@H](OC)[C@H]5O)[C@@H](C)O4)C[C@@H]3CC[C@]23O[C@@]32CC[C@@H](C(C)=O)[C@@]2(C)[C@@H]1OC(C)=O	No	0.91	0.658824	0.659498	0.14
CHEMBL500045		C[C@@H]1O[C@@H](O[C@@H]2[C@@H](O[C@@H]3O[C@H](CO)[C@@H](O)[C@H](O)[C@H]3O)[C@H](O)[C@@H](CO)O[C@H]2O[C@H]2CC[C@@]3(C)C(=CC[C@H]4[C@@H]5C[C@@H]6O[C@]7(CC[C@@H](C)CO7)[C@@H](C)[C@@H]6[C@@]5(C)CC[C@@H]43)C2)[C@H](O)[C@H](O)[C@H]1O	No	0.91	0.649758	0.644315	0.15
CHEMBL501637		CC(C)=CCC[C@](C)(O[C@@H]1O[C@H](CO)[C@@H](O)[C@H](O)[C@H]1O)[C@H]1CC[C@]2(C)[C@@H]1[C@H](O)C[C@@H]1[C@@]3(C)CC[C@H](O)C(C)(C)[C@@H]3[C@@H](O[C@@H]3O[C@H](CO)[C@@H](O)[C@H](O)[C@H]3O)C[C@]12C	No	0.91	0.606178	0.720755	0.11
CHEMBL503653		CC(C)C1=CC(=O)[C@](C)([C@H]2[C@H](O)C[C@@]3(C)[C@@H]4CC=C5[C@@H](CC[C@@H](O[C@@H]6O[C@H](CO)[C@@H](O)[C@H](O)[C@H]6O[C@@H]6O[C@@H](C)[C@H](O)[C@@H](O)[C@H]6O)C5(C)C)[C@]4(C)C(=O)C[C@]23C)O1	No	0.91	0.641509	0.589147	0.18
CHEMBL1418847		CCc1nnc(NS(=O)(=O)c2ccc(NC(=S)NC(=O)c3cccnc3)cc2)s1	No	0.9	0.526185	0.541494	0.49
CHEMBL1380068		Cc1noc(NS(=O)(=O)c2ccc(N/C=C\C(=O)c3ccccc3)cc2)c1C	No	0.89	0.680441	0.688679	0.46
CHEMBL1095007		CC(C)=CCC[C@](C)(O[C@@H]1O[C@H](CO)[C@@H](O)[C@H](O)[C@H]1O)[C@H]1CC[C@]2(C)[C@@H]1[C@H](O)C[C@@H]1[C@@]3(C)CC[C@H](O[C@@H]4O[C@H](CO)[C@@H](O)[C@H](O)[C@H]4O)C(C)(C)[C@@H]3CC[C@]12C	No	0.9	0.606178	0.720755	0.11
CHEMBL1255855		CC[C@H]1/C=C/C=C/C[C@@H](C)[C@H](O)[C@@](C)(O)C(=O)[C@@H](C)[C@H](O)[C@@H](C)C(=O)[C@@H](C)[C@H](O)[C@@H](C)/C=C/C(=O)O[C@H]2[C@H](C)[C@@]3(CC[C@H](C)[C@H](C[C@@H](C)O)O3)O[C@@H](CC1)[C@H]2C	No	0.9	0.627451	0.636364	0.22
CHEMBL2431617		CC[C@H](C)[C@H](NC(=O)[C@H](CC1CCCCC1)NC(=O)c1ccno1)C(=O)N1CCC2(C=Cc3ccccc32)CC1	No	0.9	0.492958	0.485981	0.47
CHEMBL251235		C=C(CCC=C(C)C)[C@H]1CC[C@]2(C)[C@@H]1[C@H](O)C[C@@H]1[C@@]3(C)CC[C@H](O[C@@H]4O[C@H](CO)[C@@H](O)[C@H](O)[C@H]4O[C@@H]4O[C@H](CO)[C@@H](O)[C@H](O)[C@H]4O)C(C)(C)[C@@H]3CC[C@]12C	No	0.9	0.677903	0.769231	0.12
CHEMBL3039432		CC[C@@H]1/C=C/C=C/C[C@H](C)[C@@H](O)[C@](C)(O)C(=O)[C@H](C)[C@@H](O)[C@H](C)C(=O)[C@H](C)[C@@H](O)[C@H](C)/C=C/C(=O)O[C@H]2[C@@H](C)[C@@H](CC1)O[C@@]1(CC[C@@H](C)[C@@H](C[C@H](C)O)O1)[C@@H]2C	No	0.9	0.627451	0.636364	0.22
CHEMBL3613723		CC(=O)OC[C@H]1O[C@@H](O[C@H]2[C@@H](O)[C@@H](C)O[C@@H](O[C@H]3CC[C@@]4(C)[C@@H](CC[C@]5(C)[C@@H]4C=C[C@]46OC[C@@]7(CCC(C)(C)C[C@H]74)[C@@H](O)C[C@]65C)[C@]3(C)CO)[C@@H]2O)[C@H](O)[C@@H](O)[C@@H]1O	No	0.9	0.639304	0.730539	0.11
CHEMBL3613726		CC(=O)OC[C@H]1O[C@@H](O[C@H]2[C@@H](O)[C@@H](C)O[C@@H](O[C@H]3CC[C@@]4(C)[C@@H](CC[C@]5(C)[C@@H]4C=C[C@]46OC[C@@]7(CCC(C)(C)C[C@H]74)[C@H](O)C[C@]65C)[C@]3(C)CO)[C@@H]2O)[C@H](O)[C@@H](O)[C@@H]1O	No	0.9	0.639304	0.730539	0.11
CHEMBL438956		C[C@@H]1O[C@@H](O[C@@H]2[C@@H](O[C@@H]3O[C@H](CO)[C@@H](O)[C@H](O)[C@H]3O)[C@@H](O)[C@@H](CO)O[C@H]2O[C@H]2CC[C@@]3(C)C(=CC[C@H]4[C@@H]5C[C@@H]6O[C@]7(CC[C@@H](C)CN7)[C@@H](C)[C@@H]6[C@@]5(C)CC[C@@H]43)C2)[C@H](O)[C@H](O)[C@H]1O	No	0.9	0.613636	0.543672	0.14
CHEMBL1683544		C=C1C[C@@H]2CC[C@@]34C[C@H]5O[C@H]6[C@@H](O3)[C@H]3O[C@H](CC[C@@H]3O[C@H]6[C@H]5O4)CC(=O)C[C@H]3[C@H](C[C@H]4O[C@@H](CC[C@@H]1O2)C[C@@H](C)C4=C)O[C@H](C[C@H](O)CN)[C@@H]3OC.CS(=O)(=O)O	No	0.899	0.589666	0.561828	0.41
CHEMBL1302259		CCSc1ncc(Cl)c(C(=O)Nc2ccc(S(=O)(=O)Nc3onc(C)c3C)cc2)n1	No	0.89	0.609877	0.714612	0.4
CHEMBL1388258		Cc1cccc(OCCCC(=O)Nc2ccc(S(=O)(=O)Nc3nccs3)cc2)c1C	No	0.89	0.586667	0.49503	0.48
CHEMBL1471872		CCc1nnc(NS(=O)(=O)c2ccc(N/C=C\C(=O)c3ccc(F)cc3)cc2)s1	No	0.89	0.582873	0.411417	0.41
CHEMBL3197002		Cc1ccc(C(=O)/C=C/Nc2ccc(S(=O)(=O)Nc3onc(C)c3C)cc2)cc1	No	0.92	0.662198	0.696262	0.45
CHEMBL1606537		Cc1noc(NS(=O)(=O)c2ccc(NC(=O)CCCOc3ccc(Cl)cc3Cl)cc2)c1C	No	0.91	0.655172	0.780142	0.39
CHEMBL1095004		CC(C)=CCC[C@](C)(O[C@@H]1O[C@H](CO[C@@H]2OC[C@H](O)[C@H](O)[C@H]2O)[C@@H](O)[C@H](O)[C@H]1O)[C@H]1CC[C@]2(C)[C@@H]1[C@H](O)C[C@@H]1[C@@]3(C)CC[C@H](O)C(C)(C)[C@@H]3[C@@H](O)C[C@]12C	No	0.89	0.693487	0.742857	0.15
CHEMBL1210108		C=C(C)[C@@H]1CC[C@]2(C(=O)OCC(N)(CO)CO)CC[C@]3(C)[C@H](CC[C@@H]4[C@@]5(C)CC[C@H](OC(C)=O)C(C)(C)[C@@H]5CC[C@]43C)[C@@H]12	No	0.89	0.55	0.637255	0.25
CHEMBL1906675		Cc1cc(NS(=O)(=O)c2ccc(NC(=O)COc3ccc(Br)cc3C)cc2)no1	No	0.89	0.627778	0.68171	0.53
CHEMBL1908360		CO[C@H]1C[C@@H]2CC[C@@H](C)[C@@](O)(O2)C(=O)C(=O)N2CCCC[C@H]2C(=O)O[C@H]([C@H](C)C[C@@H]2CC[C@@H](OCCO)[C@H](OC)C2)CC(=O)[C@H](C)/C=C(\C)[C@@H](O)[C@@H](OC)C(=O)[C@H](C)C[C@H](C)/C=C/C=C/C=C/1C	No	0.89	0.598039	0.984513	0.13
CHEMBL2335926		C[C@H]([C@H](O)[C@@H](O)[C@@H](O)C(C)(C)O)[C@H]1CC[C@@]2(C)[C@@H]3CC=C4[C@@H](CC[C@H](O[C@@H]5O[C@H](CO[C@@H]6O[C@H](CO)[C@@H](O)[C@H](O)[C@H]6O)[C@@H](O)[C@H](O)[C@H]5O)C4(C)C)[C@]3(C)CC[C@]12C	No	0.89	0.648294	0.662614	0.12
CHEMBL3542194		C[C@H]1O[C@@H](O[C@H]2CC[C@@]3(C)[C@@H](CC[C@]4(C)[C@@H]3C=C[C@]35OC[C@@]6(CCC(C)(C)C[C@H]63)[C@@H](O)C[C@]54C)[C@]2(C)CO)[C@H](O)[C@@H](O[C@@H]2O[C@H](CO)[C@@H](O)[C@H](O)[C@H]2O)[C@H]1O	No	0.89	0.624672	0.721854	0.14
CHEMBL3613719		C[C@H]1O[C@@H](O[C@H]2CC[C@@]3(C)[C@@H](CC[C@]4(C)[C@@H]3C=C[C@]35OC[C@@]6(CCC(C)(C)C[C@H]63)[C@H](O)C[C@]54C)[C@]2(C)CO)[C@H](O)[C@@H](O[C@@H]2O[C@H](CO)[C@@H](O)[C@H](O)[C@H]2O)[C@H]1O	No	0.89	0.624672	0.721854	0.14
CHEMBL3613721		CC(=O)O[C@H]1[C@H](O[C@H]2[C@@H](O)[C@@H](C)O[C@@H](O[C@H]3CC[C@@]4(C)[C@@H](CC[C@]5(C)[C@@H]4C=C[C@]46OC[C@@]7(CCC(C)(C)C[C@H]74)[C@@H](O)C[C@]65C)[C@]3(C)CO)[C@@H]2O)O[C@H](CO)[C@@H](O)[C@@H]1O	No	0.89	0.629353	0.723724	0.11
CHEMBL3613725		C[C@@H]1O[C@@H](O[C@@H]2[C@@H](CO[C@@H]3O[C@H](CO)[C@@H](O)[C@H](O)[C@H]3O)O[C@@H](O[C@H]3CC[C@@]4(C)[C@@H](CC[C@]5(C)[C@@H]4C=C[C@]46OC[C@@]7(CCC(C)(C)C[C@H]74)[C@@H](O)C[C@]65C)C3(C)C)[C@H](O)[C@H]2O)[C@H](O)[C@H](O)[C@H]1O	No	0.89	0.664948	0.733129	0.12
CHEMBL3947857		CO[C@H]1/C=C/C=C(\C)C[C@H](C)[C@H](O)[C@H](C)/C=C(C)/C=C(\C)C(=O)O[C@@H]1[C@@H](C)[C@@H](O)[C@H](C)[C@@]1(O)C[C@@H](OC(=O)/C=C/C(=O)O)[C@H](C)[C@@H](C(C)C)O1	No	0.89	0.65236	0.837333	0.18
CHEMBL3987111		CC1(C)CC[C@]2(C(=O)O[C@@H]3O[C@H](CO)[C@@H](O)[C@H](O)[C@H]3O)CC[C@]3(C)C(=CC[C@@H]4[C@@]5(C)C[C@@H](O)[C@H](O)C(C)(C)[C@@H]5CC[C@]43C)[C@@H]2[C@@H]1O	No	0.89	0.637821	0.65625	0.18
CHEMBL4128666		C[C@@H]1CC[C@]2(C(=O)O[C@@H]3O[C@H](CO)[C@@H](O)[C@H](O)[C@H]3O)CC[C@]3(C)C(=CC[C@@H]4[C@@]5(C)C[C@@H](O)[C@@H](O)C(C)(C)[C@@H]5CC[C@]43C)[C@@H]2[C@]1(C)O	No	0.89	0.644231	0.657321	0.18
CHEMBL4228036		CO[C@H]1C[C@H](O[C@H]2[C@@H](OC)C[C@H](O[C@H]3CC[C@@]4(C)C(=CC[C@]5(O)[C@@H]4C[C@@H](OC(=O)c4ccc(O)cc4)[C@]4(C)[C@](O)(C(C)=O)CC[C@]54O)C3)O[C@@H]2C)O[C@H](C)[C@H]1O[C@H]1C[C@@H](OC)[C@H](O)[C@@H](C)O1	No	0.89	0.595142	0.570144	0.15
CHEMBL446040		CC1(C)CC[C@]2(C(=O)O[C@@H]3O[C@H](CO)[C@@H](O)[C@H](O)[C@H]3O)CC[C@]3(C)C(=CC[C@@H]4[C@@]5(C)C[C@@H](O)[C@H](O)[C@@](C)(CO)[C@@H]5CC[C@]43C)[C@@H]2[C@@H]1O	No	0.89	0.637821	0.65625	0.16
CHEMBL449365		C[C@@H]1CC[C@]2(C(=O)O[C@@H]3O[C@H](CO)[C@@H](O)[C@H](O)[C@H]3O)CC[C@]3(C)C(=CC[C@@H]4[C@@]5(C)C[C@@H](O)[C@H](O)[C@@](C)(CO)[C@@H]5CC[C@]43C)[C@@H]2[C@]1(C)O	No	0.89	0.644231	0.657321	0.16
CHEMBL4536693		COC1CC2CCC(C)C(O)(O2)C(=O)C(=O)N2CCCCC2C(=O)OC(C(C)CC2CCC(OCCO)C(OC)C2)CC(=O)C(C)/C=C(\C)C(O)C(OC)C(=O)C(C)CC(C)/C=C/C=C/C=C/1C	No	0.89	0.598039	0.984513	0.13
CHEMBL501885		C[C@@H]1CC[C@]2(C(=O)O[C@@H]3O[C@H](CO)[C@@H](O)[C@H](O)[C@H]3O)CC[C@]3(C)C(=CC[C@@H]4[C@@]5(C)C[C@@H](O)[C@H](O)C(C)(C)[C@@H]5CC[C@]43C)[C@@H]2[C@]1(C)O	No	0.89	0.644231	0.657321	0.18
CHEMBL1585196		Cc1noc(NS(=O)(=O)c2ccc(N/C=C/C(=O)c3ccccc3)cc2)c1C	No	0.89	0.680441	0.688679	0.46
CHEMBL1345043		CCc1nnc(NS(=O)(=O)c2ccc(NC(=O)c3cc(Cl)ccc3[N+](=O)[O-])cc2)s1	No	0.88	0.585635	0.553616	0.4
CHEMBL1371009		CCc1nnc(NS(=O)(=O)c2ccc(NC(=S)NC(=O)c3cccs3)cc2)s1	No	0.88	0.543814	0.524008	0.49
CHEMBL1393732		Cc1cc(NS(=O)(=O)c2ccc(NC(=O)C(C)Oc3ccc(Cl)cc3)cc2)no1	No	0.88	0.633053	0.663291	0.58
CHEMBL1401178		Cc1cc(NS(=O)(=O)c2ccc(NC(=O)COc3ccc(Cl)cc3Cl)cc2)no1	No	0.9	0.651297	0.680519	0.55
CHEMBL133924		CC[C@H]1OC(=O)[C@H](C)C(=O)[C@H](C)[C@@H](O[C@@H]2O[C@H](C)C[C@H](N(C)C)[C@H]2O)[C@](C)(OC/C=C/c2cnc3ccccc3c2)C[C@@H](C)C(=O)[C@H](C)[C@H]2NC(=O)O[C@]12C	No	0.88	0.627726	0.483619	0.27
CHEMBL1923791		CC(=O)[C@H]1[C@H](O)C[C@@]2(C)[C@@H]3CC=C4[C@@H](C=C(O[C@@H]5O[C@H](CO)[C@@H](O)[C@H](O)[C@H]5O)C(=O)C4(C)C)[C@]3(C)C(=O)C[C@]12C	No	0.88	0.520581	0.488014	0.31
CHEMBL1980760		CC1OC(OC2C(OC3CCC4(C)C(CCC5(C)C4CC=C4C6CC(C)(C)CCC6(C(=O)O)CCC45C)C3(C)CO)OCC(O)C2O)C(O)C(O)C1O	No	0.88	0.663158	0.721683	0.15
CHEMBL258392		COC(=O)[C@@]1(C)CC[C@]2(C(=O)O)CC[C@]3(C)C(=CC[C@@H]4[C@@]5(C)C[C@H](O)[C@H](O[C@@H]6OC[C@@H](O)[C@H](O)[C@H]6O)[C@@](C)(CO)[C@@H]5CC[C@]43C)[C@@H]2C1	No	0.88	0.694444	0.701342	0.14
CHEMBL3427610		C[C@@H]1O[C@@H](O[C@H]2[C@H](O[C@H]3CC[C@@]4(C)[C@@H](CC[C@]5(C)[C@@H]4CC=C4[C@@H]6CC(C)(C)CC[C@]6(C(=O)[O-])CC[C@]45C)[C@]3(C)CO)OC[C@H](O[C@@H]3O[C@H](CO)[C@@H](O)[C@H](O)[C@H]3O)[C@@H]2O)[C@H](O)[C@H](O)[C@H]1O.[Na+]	No	0.88	0.684028	0.707547	0.12
CHEMBL3594353		CC(C)=CCC[C@@](C)(O)[C@H]1CC[C@]2(C)[C@@H]1[C@H](O)C[C@@H]1[C@@]3(C)CC[C@H](O)C(C)(C)[C@@H]3[C@@H](O[C@@H]3O[C@H](CO)[C@@H](O)[C@H](O)[C@H]3O)C[C@]12C	No	0.88	0.620301	0.737452	0.16
CHEMBL3907306		CC1(C)CC[C@]2(C(=O)O[C@@H]3O[C@H](CO)[C@@H](O)[C@H](O)[C@H]3O)CC[C@]3(C)C(=CC[C@@H]4[C@@]5(C)C[C@@H](O)[C@H](O)[C@@](C)(CO)[C@@H]5CC[C@]43C)[C@@H]2C1	No	0.88	0.638158	0.678571	0.18
CHEMBL4060751		C[C@@H]1CC[C@]2(C(=O)O[C@@H]3O[C@H](CO)[C@@H](O)[C@H](O)[C@H]3O)CC[C@]3(C)C(=CC[C@@H]4[C@@]5(C)CC[C@H](O[C@@H]6OC[C@H](O)[C@H](O)[C@H]6O)C(C)(C)[C@@H]5CC[C@]43C)[C@@H]2[C@]1(C)O	No	0.88	0.640127	0.663551	0.11
CHEMBL4215641		C=C(CCC=C(C)C)[C@H]1CC[C@]2(C)[C@@H]1[C@H](O)C[C@@H]1[C@@]3(C)CC[C@H](O)C(C)(C)[C@@H]3[C@@H](O[C@@H]3O[C@H](CO)[C@@H](O)[C@H](O)[C@H]3O)C[C@]12C	No	0.88	0.639405	0.762452	0.18
CHEMBL444941		C[C@@H]1O[C@@H](O[C@H]2[C@H](O[C@H]3CC[C@@]4(C)[C@@H](CC[C@]5(C)[C@@H]4CC=C4[C@@H]6CC(C)(C)CC[C@]6(C(=O)O)CC[C@]45C)C3(C)C)OC[C@H](O[C@@H]3O[C@H](CO)[C@@H](O)[C@H](O)[C@H]3O)[C@@H]2O)[C@H](O)[C@H](O)[C@H]1O	No	0.88	0.676976	0.711599	0.13
CHEMBL4460454		CO/C1=C\C(C)=C\[C@@H](C)[C@@H](O)[C@@H](C)C/C(C)=C/C=C/[C@H](OC)[C@@H]([C@@H](C)[C@@H](O)[C@H](C)[C@@]2(O)C[C@@H](OC(=O)/C=C/C(=O)O)[C@H](C)[C@@H](C(C)C)O2)OC1=O	No	0.88	0.64959	0.946237	0.18
CHEMBL447565		C[C@@H]1O[C@@H](O[C@H]2[C@H](O[C@H]3CC[C@@]4(C)[C@@H](CC[C@]5(C)[C@@H]4CC=C4[C@@H]6CC(C)(C)CC[C@]6(C(=O)O)CC[C@]45C)[C@]3(C)CO)OC[C@H](O)[C@@H]2O)[C@H](O)[C@H](O)[C@H]1O	No	0.88	0.663158	0.721683	0.15
CHEMBL466844		CC(C)=CCC[C@](C)(O)[C@H]1CC[C@]2(C)[C@@H]1[C@H](O)C[C@@H]1[C@@]3(C)CC[C@H](O)C(C)(C)[C@@H]3[C@@H](O[C@@H]3O[C@H](CO)[C@@H](O)[C@H](O)[C@H]3O)C[C@]12C	No	0.88	0.620301	0.737452	0.16
CHEMBL501682		C[C@@H]1O[C@@H](O[C@H]2[C@H](O[C@H]3CC[C@@]4(C)[C@@H](CC[C@]5(C)[C@@H]4CC=C4[C@@H]6CC(C)(C)CC[C@]6(C(=O)O)CC[C@]45C)[C@]3(C)CO)OC[C@H](O)[C@@H]2O)[C@H](O)[C@H](O[C@@H]2O[C@H](CO)[C@@H](O)[C@H](O)[C@H]2O)[C@H]1O	No	0.88	0.681661	0.705329	0.12
CHEMBL508539		C[C@@H]1CC[C@]2(C(=O)O[C@@H]3O[C@H](CO)[C@@H](O)[C@H](O)[C@H]3O)CC[C@]3(C)C(=CC[C@@H]4[C@@]5(C)CC[C@H](O)[C@@](C)(CO)[C@@H]5CC[C@]43C)[C@@H]2[C@]1(C)O	No	0.88	0.644231	0.657321	0.18
CHEMBL502407		C[C@@H]1O[C@@H](O[C@H]2[C@H](O[C@H]3CC[C@@]4(C)[C@@H](CC[C@]5(C)[C@@H]4CC=C4[C@@H]6CC(C)(C)CC[C@]6(C(=O)O)CC[C@]45C)C3(C)C)OC[C@H](O)[C@@H]2O)[C@H](O)[C@H](O)[C@H]1O	No	0.872	0.663158	0.721683	0.17
CHEMBL1372221		Cc1cc(NS(=O)(=O)c2ccc(NC(=S)NC(=O)/C=C/c3ccccc3)cc2)no1	No	0.87	0.609164	0.765854	0.4
CHEMBL1492575		Cc1ccc(/C=C/C(=O)Nc2ccc(S(=O)(=O)Nc3onc(C)c3C)cc2)cc1	No	0.87	0.674863	0.96748	0.6
CHEMBL1533203		CCCCOc1cccc(C(=O)Nc2ccc(S(=O)(=O)Nc3cc(C)on3)cc2)c1	No	0.87	0.58961	0.686475	0.49
CHEMBL1409859		COc1ccc(/C=C/C(=O)NC(=S)Nc2ccc(S(=O)(=O)Nc3cc(C)on3)cc2)cc1	No	0.87	0.579487	0.716279	0.35
CHEMBL1564277		Cc1cc(C)c(C#N)c(SCC(=O)Nc2ccc(S(=O)(=O)Nc3onc(C)c3C)cc2)n1	No	0.87	0.565217	0.628261	0.5
CHEMBL2165734		CC(=O)O[C@@H]1C[C@]23C4=CC[C@@]5(C)[C@H](C(=O)O)[C@@](C)([C@H](C)C(C)C)CC[C@]5(C)[C@H]4CC[C@H]2[C@@](C)(COC3O)[C@H]1O[C@@H]1O[C@H](CO)[C@@H](O)[C@H](O)[C@H]1O	No	0.87	0.647727	0.637602	0.13
CHEMBL219410		CO[C@H]1C[C@@H]2CC[C@@H](C)[C@@](O)(O2)C(=O)C(=O)N2CCCC[C@H]2C(=O)O[C@H]([C@H](C)C[C@@H]2CC[C@H](n3cnnn3)[C@H](OC)C2)CC(=O)[C@H](C)/C=C(\C)[C@@H](O)[C@@H](OC)C(=O)[C@H](C)C[C@H](C)/C=C/C=C/C=C/1C	No	0.87	0.581184	0.858801	0.18
CHEMBL2253398		CC1(C)CC[C@]2(C(=O)O[C@@H]3O[C@H](CO)[C@@H](O)[C@H](O)[C@H]3O)CC[C@]3(C)C(=CC[C@@H]4[C@@]5(C)CC[C@H](O)C(C)(C)[C@@H]5CC[C@]43C)[C@@H]2[C@@H]1O	No	0.87	0.637821	0.65625	0.2
CHEMBL240496		CC1OC(O[C@H]2CC[C@]3(/C=N/CCc4ccc(O)cc4)[C@H]4CC[C@]5(C)[C@@H](C6=CC(=O)OC6)CC[C@]5(O)[C@@H]4CC[C@]3(O)C2)CC(O)C1O	No	0.87	0.521127	0.644156	0.17
CHEMBL3613729		C[C@H]1O[C@@H](O[C@H]2CC[C@@]3(C)[C@@H](CC[C@]4(C)[C@@H]3C=CC3=C5CC(C)(C)CC[C@]5(CO)[C@@H](O)C[C@]34C)[C@]2(C)CO)[C@H](O)[C@@H](O[C@@H]2O[C@H](CO)[C@@H](O)[C@H](O)[C@H]2O)[C@H]1O	No	0.87	0.604819	0.653125	0.17
CHEMBL3792981		C[C@H]1O[C@@H](O[C@H]2CC[C@@]3(C)[C@@H](CC[C@]4(C)[C@@H]3C=CC3=C5CC(C)(C)CC[C@]5(CO)[C@H](O)C[C@]34C)[C@]2(C)CO)[C@H](O)[C@@H](O[C@@H]2O[C@H](CO)[C@@H](O)[C@H](O)[C@H]2O)[C@H]1O	No	0.87	0.604819	0.653125	0.17
CHEMBL3798016		C=C1CC[C@]2(C(=O)O)CC[C@]3(C)C(=CC[C@@H]4[C@@]5(C)CC[C@H](O[C@@H]6OC[C@H](O)[C@H](O)[C@H]6O[C@@H]6O[C@@H](C)[C@H](O)[C@@H](O)[C@H]6O)C(C)(C)[C@@H]5CC[C@]43C)[C@@H]2C1	No	0.87	0.648387	0.7125	0.18
CHEMBL4303489		CCC1/C=C(\C)CC(C)CC(OC)C2OC(O)(C(=O)C(=O)N3CCCCC3C(=O)OC(/C(C)=C/C3CCC(O)C(OC)C3)C(C)C(O)CC1=O)C(C)CC2OC	No	0.87	0.564784	0.978824	0.2
CHEMBL439319		CO[C@H]1C[C@@H]2CC[C@@H](C)[C@@](O)(O2)C(=O)C(=O)N2CCCC[C@H]2C(=O)O[C@H]([C@H](C)C[C@@H]2CC[C@H](n3ncnn3)[C@H](OC)C2)CC(=O)[C@H](C)/C=C(\C)[C@@H](O)[C@@H](OC)C(=O)[C@H](C)C[C@H](C)/C=C/C=C/C=C/1C	No	0.87	0.584992	0.870588	0.18
CHEMBL4549735		CC[C@@H]1/C=C(\C)C[C@H](C)C[C@H](OC)[C@H]2O[C@@](O)(C(=O)C(=O)N3CCCC[C@H]3C(=O)O[C@H](/C(C)=C/[C@@H]3CC[C@@H](O)[C@H](OC)C3)[C@H](C)[C@@H](O)CC1=O)[C@H](C)C[C@@H]2OC	No	0.87	0.564784	0.978824	0.2
CHEMBL506376		C[C@@H]1O[C@@H](O[C@H]2[C@H](O[C@H]3CC[C@@]4(C)[C@@H](CC[C@]5(C)[C@@H]4CC=C4[C@@H]6CC(C)(C)CC[C@]6(C(=O)O)CC[C@]45C)C3(C)C)OC[C@H](O)[C@@H]2O)[C@H](O)[C@H](O[C@@H]2OC[C@@H](O)[C@@H](O)[C@H]2O)[C@H]1O	No	0.87	0.67474	0.69906	0.14
CHEMBL537960		CC1(C)CC[C@]2(C(=O)O)CC[C@]3(C)C(=CC[C@@H]4[C@@]5(C)CC[C@H](O[C@@H]6OC[C@H](O)[C@H](O)[C@H]6O[C@@H]6O[C@H](CO)[C@@H](O)[C@H](O)[C@H]6O)[C@@](C)(CO)[C@@H]5CC[C@]43C)[C@@H]2C1	No	0.87	0.670175	0.728155	0.14
CHEMBL540220		CC1(C)CC[C@]2(C(=O)O)CC[C@]3(C)C(=CC[C@@H]4[C@@]5(C)CC[C@H](O[C@@H]6OC[C@H](O)[C@H](O)[C@H]6O[C@@H]6O[C@H](CO)[C@@H](O)[C@H](O)[C@H]6O)C(C)(C)[C@@H]5CC[C@]43C)[C@@H]2C1	No	0.87	0.670175	0.728155	0.15
CHEMBL8597		CC[C@@H]1/C=C(\C)C[C@H](C)C[C@H](OC)[C@H]2O[C@@](O)(C(=O)C(=O)N3CCCC[C@H]3C(=O)O[C@H](/C(C)=C/[C@@H]3CC[C@@H](O)[C@H](OC)C3)[C@H](C)[C@@H](O)CC1=O)[C@H](C)C[C@@H]2OC	No	0.87	0.564784	0.978824	0.2
CHEMBL1340091		O=S(=O)(Nc1ccc(S(=O)(=O)Nc2nccs2)cc1)c1ccc2c(c1)OCCO2	No	0.86	0.6	0.395196	0.59
CHEMBL1349171		Cc1cc(C)nc(NS(=O)(=O)c2ccc(NC(=O)c3ccc4c(c3)OCO4)cc2)n1	No	0.86	0.568539	0.524017	0.64
CHEMBL1413453		Cc1cccc(OCCCC(=O)Nc2ccc(S(=O)(=O)Nc3onc(C)c3C)cc2)c1C	No	0.86	0.61596	0.765909	0.46
CHEMBL1430761		CCc1nnc(NS(=O)(=O)c2ccc(NC(=O)c3cccc([N+](=O)[O-])c3)cc2)s1	No	0.86	0.600567	0.556122	0.43
CHEMBL1545670		Cc1c(C(=O)Nc2ccc(S(=O)(=O)Nc3ncccn3)cc2)oc2ccc(Cl)cc12	No	0.86	0.572668	0.516441	0.48
CHEMBL1560386		Cc1noc(NS(=O)(=O)c2ccc(NC(=O)c3ccc(OC(C)C)cc3)cc2)c1C	No	0.86	0.656915	0.83715	0.58
CHEMBL1076858		CO/C1=C\C(C)=C\[C@@H](C)[C@@H](O)[C@@H](C)C/C(C)=C/C=C/[C@H](OC)[C@@H]([C@@H](C)[C@@H](O)[C@H](C)[C@@]2(O)C[C@@H](OC(=O)/C=C/C(=O)NC3=C(O)CCC3=O)[C@H](C)[C@@H](C(C)C)O2)OC1=O	No	0.86	0.592126	0.725773	0.14
CHEMBL1383820		Cc1ccc(O)c(-c2cc(C(=O)Nc3ccc(S(=O)(=O)Nc4nc(C)cc(C)n4)cc3)[nH]n2)c1	No	0.86	0.453721	0.447811	0.33
CHEMBL1397148		Cc1cc(NS(=O)(=O)c2ccc(NC(=O)COc3cc(C)c(Br)cc3C(C)C)cc2)no1	No	0.86	0.558025	0.622845	0.43
CHEMBL1416995		CCc1nnc(NS(=O)(=O)c2ccc(NC(=S)NC(=O)c3ccc(Br)cc3)cc2)s1	No	0.86	0.587744	0.568233	0.42
CHEMBL1546540		Cc1ccc(OCC(=O)NC(=S)Nc2ccc(S(=O)(=O)Nc3cc(C)on3)cc2)c(Br)c1	No	0.86	0.585492	0.698529	0.39
CHEMBL2074735		C=C1[C@@H](C)[C@H]2[C@H](Cc3ccccc3)NC(=O)[C@]23OC(=O)CC[C@H](O)CCC[C@@H](C)C/C=C/[C@H]3[C@@H]1O	No	0.86	0.539941	0.54717	0.44
CHEMBL2253394		C[C@@H]1CC[C@]2(C(=O)O[C@@H]3O[C@H](CO)[C@@H](O)[C@H](O)[C@H]3O)CC[C@]3(C)C(=CC[C@@H]4[C@@]5(C)CC[C@H](O)C(C)(C)[C@@H]5CC[C@]43C)[C@@H]2[C@]1(C)O	No	0.86	0.644231	0.657321	0.2
CHEMBL255024		COC(C)(C)/C=C/C[C@@H](C)[C@H]1CC[C@@]2(C)[C@@H]3C=C[C@@]45OC[C@]3(CC[C@]12C)[C@@H]4CC[C@H](O[C@@H]1O[C@H](CO)[C@@H](O)[C@H](O)[C@H]1O)C5(C)C	No	0.86	0.627907	0.724026	0.28
CHEMBL300004		CC[C@H]1OC(=O)[C@H](C)[C@@H](O[C@H]2C[C@@](C)(OC)[C@@H](O)[C@H](C)O2)[C@H](C)[C@@H](O[C@@H]2O[C@H](C)C[C@H](N(C)C)[C@H]2O)[C@@]2(C)CC(C)=C(O2)[C@H](C)[C@@H](O)[C@]1(C)O	No	0.86	0.697368	0.560886	0.28
CHEMBL3197379		C#C[C@@]1(O)CCC2C3CCC4=C/C(=N/OCC(=O)NC(C(=O)NC(CC(C)C)C(=O)O)C(C)C)CC[C@]4(C)C3CC[C@@]21C	No	0.86	0.44898	0.471098	0.22
CHEMBL3355096		CC(C)=CCC[C@](C)(O[C@@H]1O[C@H](CO)[C@@H](O)[C@H](O)[C@H]1O)[C@H]1CC[C@]2(C)[C@@H]1[C@H](O)C[C@@H]1[C@@]3(C)CC[C@H](O)C(C)(C)[C@@H]3CC[C@]12C	No	0.86	0.610895	0.713208	0.23
CHEMBL3594354		C=C(CCC=C(C)C)[C@H]1CC[C@]2(C)[C@@H]1[C@H](O)C[C@@H]1[C@@]3(C)CC[C@H](O[C@@H]4O[C@H](CO)[C@@H](O)[C@H](O)[C@H]4O)C(C)(C)[C@@H]3CC[C@]12C	No	0.86	0.637037	0.766284	0.2
CHEMBL3794000		CO[C@@H]1C=C2[C@@H]3CC(C)(C)CC[C@]3(CO)[C@@H](O)C[C@@]2(C)[C@]2(C)CC[C@@H]3[C@](C)(CC[C@H](O[C@@H]4O[C@H](C)[C@H](O)[C@H](O[C@@H]5O[C@H](CO)[C@@H](O)[C@H](O)[C@H]5O)[C@H]4O)[C@@]3(C)CO)[C@@H]12	No	0.86	0.621262	0.791519	0.12
CHEMBL411729		C=C1[C@@H](C)[C@H]2[C@H](Cc3ccccc3)NC(=O)[C@]23OC(=O)/C=C/[C@H](O)CCC[C@@H](C)C/C=C/[C@H]3[C@@H]1O	No	0.86	0.532394	0.565144	0.45
CHEMBL447335		CC[C@H](/C=C/[C@@H](C)[C@H]1CC[C@H]2[C@@H]3CC=C4C[C@@H](O[C@@H]5O[C@H](CO)[C@@H](O)[C@H](O)[C@H]5O)CC[C@]4(C)[C@H]3CC[C@@]21C)C(C)C	No	0.86	0.599469	0.647059	0.28
CHEMBL4474342		COC(C)(C)/C=C/C[C@@H](C)[C@H]1CC[C@@]2(C)[C@@H]3C=C[C@@]45OC[C@]3(CC[C@]12C)[C@@H]4CC[C@H](O[C@@H]1O[C@H](CO)[C@@H](O)[C@@H](O)[C@H]1O)C5(C)C	No	0.86	0.627907	0.724026	0.28
CHEMBL486819		CC(=O)O.CC(=O)O.NC(=N\CCCCCC/N=C(N)/N=C(\N)Nc1ccc(Cl)cc1)/N=C(\N)Nc1ccc(Cl)cc1	No	0.86	0.579399	0.950739	0.14
CHEMBL490450		C[C@@H]1[C@H]2C3=CC[C@@H]4[C@@]5(C)CC[C@H](O[C@@H]6O[C@H](C)[C@@H](O)[C@H](O)[C@H]6O)C(C)(C)[C@@H]5CC[C@@]4(C)[C@]3(C(=O)O)CC[C@@]2(C(=O)O[C@@H]2O[C@H](CO)[C@@H](O)[C@H](O)[C@H]2O)CC[C@H]1C	No	0.86	0.628931	0.657407	0.11
CHEMBL509895		COC(=O)[C@]12OC[C@@]34[C@H]1[C@@H](OC(=O)/C=C(\C)C(C)C)C(=O)O[C@@H]3C[C@H]1C(C)=C(O)C(=O)C[C@]1(C)[C@H]4[C@@H](O)[C@@H]2O	No	0.86	0.596257	0.546392	0.26
CHEMBL538201		CC(C)(O)/C=C/C(=O)[C@](C)(O)[C@H]1[C@H](O)C[C@@]2(C)[C@@H]3CC=C4[C@@H](C[C@H](O[C@@H]5O[C@H](CO)[C@@H](O)[C@H](O)[C@H]5O)C(=O)C4(C)C)[C@]3(C)C(=O)C[C@]12C	No	0.86	0.65528	0.652695	0.15
