## Supplementary material for "A multi-strategy antimicrobial discovery approach reveals new ways to combat *Chlamydia*": Table S6

### Sheet: Sheet1
Table S6. The 25 experimentally tested compounds from the virtual screen, tested at eleven concentrations in triplicate. Data was normalized to values obtained from DMSO-treated wells, after subtraction of background levels.
Compound ID	Conc. (µM)	Bulk resorufin fluorescence, replicate 1	Bulk resorufin fluorescence, replicate 2	Bulk resorufin fluorescence, replicate 3	Bulk GFP fluorescence, replicate 1	Bulk GFP fluorescence, replicate 2	Bulk GFP fluorescence, replicate 3
CHEMBL1339974	30	1.15631	1.32203	1.19087	0.284178	0.288668	0.386085
CHEMBL1339974	10	1.10942	1.24206	1.20412	1.0382	0.750861	0.871463
CHEMBL1339974	3	1.1252	1.29486	1.13962	1.10114	0.843504	0.890795
CHEMBL1339974	1	1.10521	1.2177	1.05588	0.910754	0.900934	0.895427
CHEMBL1339974	0.333	1.11154	1.22912	1.03405	1.10341	0.802717	0.845534
CHEMBL1339974	0.111	1.03694	1.25281	1.05441	1.1028	0.925351	0.97637
CHEMBL1339974	0.037	1.05085	1.19491	0.968009	1.0429	0.95966	1.26158
CHEMBL1339974	0.0123333	1.03227	1.16409	1.09413	0.93635	0.936892	1.2799
CHEMBL1339974	0.00375	1.08201	1.18083	1.02957	0.989587	0.889864	1.14194
CHEMBL1339974	0.00125	1.09118	1.07446	0.978833	0.894094	0.974145	1.1866
CHEMBL1339974	0.000416667	1.02476	1.08769	0.962004	0.897426	1.07484	1.11591
CHEMBL1563177	30	1.14111	1.08868	1.00428	0.835859	0.746033	0.865183
CHEMBL1563177	10	1.06882	1.12744	0.989435	1.03025	0.844092	1.02879
CHEMBL1563177	3	1.08645	1.11138	0.996553	1.15202	0.886959	1.03219
CHEMBL1563177	1	1.08156	1.05507	1.0056	1.02291	0.835417	0.995211
CHEMBL1563177	0.333	1.05653	1.03149	1.01159	1.0797	0.978542	0.96416
CHEMBL1563177	0.111	1.12851	0.992165	0.979785	0.834571	0.786897	1.00861
CHEMBL1563177	0.037	0.957067	1.0558	0.987223	0.838964	0.946431	0.949283
CHEMBL1563177	0.0123333	1.12972	1.09046	1.05689	0.922416	0.984156	1.02307
CHEMBL1563177	0.00375	1.03017	1.02985	0.991832	0.913405	0.915537	1.04349
CHEMBL1563177	0.00125	1.11509	0.996899	0.984493	1.05547	0.983449	1.10356
CHEMBL1563177	0.000416667	1.01042	1.01655	0.977264	0.877358	0.970377	1.00037
CHEMBL1534718	30	1.22894	1.29513	1.15076	0.027762	0.101852	0.0918899
CHEMBL1534718	10	1.00442	1.1202	1.03543	0.739305	0.646599	0.812764
CHEMBL1534718	3	0.96533	1.076	1.00754	0.904847	0.746935	0.879708
CHEMBL1534718	1	1.11486	1.20273	0.917076	1.06418	0.829254	0.924232
CHEMBL1534718	0.333	0.952353	1.08938	0.898553	1.04214	0.856615	0.874165
CHEMBL1534718	0.111	1.16	1.00091	0.911107	0.933548	0.768094	0.958686
CHEMBL1534718	0.037	0.939117	1.03703	0.89455	0.989663	0.83157	1.02524
CHEMBL1534718	0.0123333	0.877893	0.975482	0.907685	1.13521	0.934223	1.03844
CHEMBL1534718	0.00375	0.971551	1.05916	0.929729	1.00966	0.930886	1.06065
CHEMBL1534718	0.00125	1.17068	0.950889	0.989472	0.893942	0.845192	1.05563
CHEMBL1534718	0.000416667	1.06174	0.99818	0.935969	1.25358	0.920209	1.02549
CHEMBL1304007	30	0.901466	1.0002	0.914468	0	0.0139985	0.014701
CHEMBL1304007	10	0.962932	0.957671	0.909032	0	0.141853	0.105223
CHEMBL1304007	3	1.03721	0.910728	0.928555	0.24586	0.355206	0.300195
CHEMBL1304007	1	1.06561	0.96831	0.916396	0.842977	0.782972	0.842657
CHEMBL1304007	0.333	1.00572	0.986455	0.886988	0.995949	0.843661	0.842692
CHEMBL1304007	0.111	1.01458	0.989477	0.872061	0.985044	0.950946	0.935845
CHEMBL1304007	0.037	0.887776	0.921019	0.851636	0.907649	0.84947	0.904093
CHEMBL1304007	0.0123333	0.988805	0.991273	0.87987	1.00784	0.857714	0.979071
CHEMBL1304007	0.00375	0.942811	0.963492	0.915927	1.06062	0.964685	0.934372
CHEMBL1304007	0.00125	1.15796	0.926547	0.872197	0.880084	0.804837	0.997176
CHEMBL1304007	0.000416667	1.08677	0.923526	0.932459	0.943772	0.921504	0.947108
CHEMBL1577794	30	1.11114	1.27613	1.18547	0.13469	0.184563	0.254057
CHEMBL1577794	10	1.10014	1.18047	1.03108	0.788832	0.714118	0.78445
CHEMBL1577794	3	0.930401	1.0768	1.01805	1.10151	0.903132	0.975949
CHEMBL1577794	1	0.93727	0.989003	0.92811	1.13037	0.987689	0.932091
CHEMBL1577794	0.333	0.95245	0.95412	0.893561	1.06395	0.915145	0.916864
CHEMBL1577794	0.111	0.931405	0.956794	0.883219	0.998296	0.981525	1.0537
CHEMBL1577794	0.037	0.926432	0.963603	0.886654	1.04919	0.823052	0.961283
CHEMBL1577794	0.0123333	0.871705	0.94635	0.886024	0.969974	0.912672	0.981106
CHEMBL1577794	0.00375	0.883629	0.934638	0.865104	0.964294	0.902661	1.06517
CHEMBL1577794	0.00125	1.06247	0.933232	0.857727	0.942484	1.05552	1.06486
CHEMBL1577794	0.000416667	0.95036	1.04865	0.868774	1.0014	1.02796	0.974194
CHEMBL1401075	30	0.972215	0.97388	0.891485	0	0.0752761	0.051892
CHEMBL1401075	10	0.922333	1.0254	0.952786	0	0.108643	0.0606635
CHEMBL1401075	3	0.9739	1.01043	0.917323	0.0276257	0.162423	0.0969072
CHEMBL1401075	1	0.935115	0.945347	0.893685	0.165133	0.29173	0.220304
CHEMBL1401075	0.333	1.02816	0.974187	0.911577	0.465017	0.655745	0.561584
CHEMBL1401075	0.111	0.948805	0.933399	0.86162	0.730066	0.858421	0.894514
CHEMBL1401075	0.037	0.90725	0.950847	0.86351	1.10015	0.994872	0.851429
CHEMBL1401075	0.0123333	0.923159	0.935404	0.874656	0.964673	0.981329	1.08629
CHEMBL1401075	0.00375	0.91791	0.936198	0.8805	0.909467	0.95334	0.92153
CHEMBL1401075	0.00125	1.02147	0.948968	0.898454	0.907422	1.05776	1.00995
CHEMBL1401075	0.000416667	0.965346	0.93695	0.895353	0.861001	1.02055	0.933775
CHEMBL1578208	30	0.990182	1.22639	1.04551	0.0157363	0.0884659	0.0721015
CHEMBL1578208	10	0.983702	1.04901	1.01291	0.257673	0.322546	0.297318
CHEMBL1578208	3	0.933997	1.19383	0.966156	0.845779	0.62862	0.732312
CHEMBL1578208	1	0.927128	1.04787	0.969529	1.05653	0.81999	0.840658
CHEMBL1578208	0.333	0.866958	0.972947	0.91731	0.982166	0.695079	1.10952
CHEMBL1578208	0.111	0.963386	0.950416	0.920684	0.970958	0.907097	1.07889
CHEMBL1578208	0.037	0.836646	0.937897	0.897454	1.05903	0.890257	1.00612
CHEMBL1578208	0.0123333	0.937594	0.9361	0.89151	1.00322	1.01556	1.07598
CHEMBL1578208	0.00375	0.883791	0.958576	0.927628	1.12862	0.787015	0.993878
CHEMBL1578208	0.00125	1.02788	0.943829	0.91175	0.930746	1.06337	0.874235
CHEMBL1578208	0.000416667	0.499741	0.960205	0.925441	1.25926	1.00194	1.19534
CHEMBL395414	30	0.917116	0.95788	0.930161	0.405646	0.309905	0.416855
CHEMBL395414	10	0.950976	0.947129	0.929963	1.00042	0.819636	0.769153
CHEMBL395414	3	0.911802	0.973755	0.919979	1.10598	1.01976	0.91504
CHEMBL395414	1	0.843353	0.937952	0.932249	1.13544	0.846919	1.08012
CHEMBL395414	0.333	0.858679	0.963213	0.917026	1.10538	0.940347	0.971598
CHEMBL395414	0.111	0.956338	0.920559	0.93047	1.03472	0.908196	0.957529
CHEMBL395414	0.037	0.984836	0.918638	0.867452	1.00663	0.90592	1.00044
CHEMBL395414	0.0123333	0.816929	0.926756	0.882885	0.953616	0.93646	0.961563
CHEMBL395414	0.00375	0.820251	0.910714	0.852105	0.974517	0.940464	1.00247
CHEMBL395414	0.00125	0.954524	0.961779	0.901025	1.07009	0.96229	0.96209
CHEMBL395414	0.000416667	0.905921	0.922314	0.866167	0.90621	1.06263	0.807817
CHEMBL506678	30	1.14654	1.19741	1.06628	0.733888	0.780028	0.953915
CHEMBL506678	10	1.17369	1.03921	0.942579	0.785476	0.95016	0.807712
CHEMBL506678	3	1.05074	0.997233	0.90719	0.948777	0.886724	1.01549
CHEMBL506678	1	1.19005	0.953103	0.902792	1.05457	0.741204	0.977738
CHEMBL506678	0.333	1.03992	0.940278	0.878066	0.915308	0.783521	1.02454
CHEMBL506678	0.111	1.11948	0.945723	0.879475	0.993701	0.839107	0.899953
CHEMBL506678	0.037	1.12601	0.995186	0.889755	1.3087	0.880561	0.942266
CHEMBL506678	0.0123333	1.21661	0.925976	0.883849	0.909168	0.836673	0.877322
CHEMBL506678	0.00375	1.05662	0.891232	0.878227	0.991155	0.850923	0.95616
CHEMBL506678	0.00125	1.2219	0.903459	0.865129	0.957237	0.953183	1.17773
CHEMBL506678	0.000416667	1.13358	0.941503	0.893289	1.0697	0.900149	1.10071
CHEMBL3113165	30	1.06158	0.996732	0.915445	0	0.0869349	0.0601723
CHEMBL3113165	10	1.10309	0.999336	0.916186	0	0.223661	0.14894
CHEMBL3113165	3	1.11342	0.941267	0.905695	0.450563	0.51894	0.446468
CHEMBL3113165	1	1.06843	0.923442	0.892931	0.955291	0.849235	0.834763
CHEMBL3113165	0.333	1.10113	0.917189	0.889533	0.9198	0.887195	0.879743
CHEMBL3113165	0.111	1.17649	0.896218	0.865154	0.923469	0.952319	0.786766
CHEMBL3113165	0.037	1.06461	0.877641	0.851586	1.06318	0.852532	0.844131
CHEMBL3113165	0.0123333	1.15423	0.903793	0.851265	1.20357	0.810765	0.85185
CHEMBL3113165	0.00375	1.04577	0.896218	0.885777	0.991155	0.843621	0.900233
CHEMBL3113165	0.00125	1.1955	0.922272	0.870492	0.950798	0.877538	0.976054
CHEMBL3113165	0.000416667	1.00365	0.970106	0.907092	1.00568	0.856105	0.955669
CHEMBL599105	30	0.0625162	0.462144	0.157708	0.0109915	0.0474048	0.0858551
CHEMBL599105	10	1.05683	1.01415	0.94966	0.664105	0.465003	0.596776
CHEMBL599105	3	1.08042	0.98062	0.934758	0.954692	0.735983	0.72519
CHEMBL599105	1	1.13176	0.958131	0.881909	0.834519	0.772805	0.761083
CHEMBL599105	0.333	0.981515	0.911285	0.876213	1.02178	0.725109	0.978615
CHEMBL599105	0.111	1.16757	0.9107	0.870615	0.922795	0.790116	0.918794
CHEMBL599105	0.037	1.09738	0.914014	0.868403	1.02096	0.8848	0.93353
CHEMBL599105	0.0123333	0.964633	0.898627	0.887692	1.07681	0.809508	0.884515
CHEMBL599105	0.00375	0.951187	0.902233	0.854873	0.974084	0.979563	0.914127
CHEMBL599105	0.00125	1.07018	0.912427	0.914765	0.875924	0.921072	0.981913
CHEMBL599105	0.000416667	1.13986	0.928399	0.889459	0.936647	0.907411	1.13591
CHEMBL1331795	30	1.09644	0.969912	0.9537	0	0.050977	0.0599267
CHEMBL1331795	10	1.04574	0.976192	0.878907	0	0.109193	0.0843464
CHEMBL1331795	3	1.03917	0.914014	0.901371	0.212688	0.286509	0.287985
CHEMBL1331795	1	1.05507	0.922787	0.894525	0.658864	0.544181	0.576321
CHEMBL1331795	0.333	0.929574	0.874953	0.836734	0.950873	0.712037	0.775924
CHEMBL1331795	0.111	1.14915	0.896245	0.856022	1.06498	0.730252	0.77003
CHEMBL1331795	0.037	1.06322	0.912733	0.876287	1.00845	0.707052	0.80294
CHEMBL1331795	0.0123333	1.05662	0.883128	0.866389	1.13858	0.76884	0.871147
CHEMBL1331795	0.00375	0.939246	0.890271	0.868836	1.17385	0.753373	1.08489
CHEMBL1331795	0.00125	0.956679	0.928622	0.891918	1.08333	0.813355	0.916583
CHEMBL1331795	0.000416667	1.08629	0.955624	0.920486	0.977678	0.798949	0.833289
CHEMBL1445237	30	0.992045	1.17696	1.09422	0	0.0751583	0.05312
CHEMBL1445237	10	1.00222	1.02539	0.963783	0	0.154376	0.117818
CHEMBL1445237	3	0.983507	0.979952	0.936661	0.19352	0.386336	0.380997
CHEMBL1445237	1	0.924601	0.960916	0.916705	0.766533	0.732175	0.815185
CHEMBL1445237	0.333	0.921733	0.965581	0.907401	0.954242	0.86529	1.03882
CHEMBL1445237	0.111	1.17523	0.911424	0.877782	1.01706	0.961623	1.21145
CHEMBL1445237	0.037	1.03901	0.984185	0.860471	1.07217	0.839343	1.18625
CHEMBL1445237	0.0123333	1.1112	0.991273	0.86272	1.11163	0.933398	1.09278
CHEMBL1445237	0.00375	1.00855	0.929472	0.8784	1.18815	1.07083	1.1052
CHEMBL1445237	0.00125	1.03059	0.918498	0.878437	0.974983	1.0501	1.27207
CHEMBL1445237	0.000416667	0.9565	0.93812	0.886493	1.05577	0.967511	1.09078
CHEMBL1420562	30	0.94516	0.977181	0.97829	0	0.0379835	0.0624178
CHEMBL1420562	10	1.07678	0.958562	0.913072	0	0.239874	0.195639
CHEMBL1420562	3	0.968603	0.925141	0.901605	0.507019	0.603457	0.604389
CHEMBL1420562	1	1.11106	0.925169	0.908191	1.00141	0.930297	0.879848
CHEMBL1420562	0.333	0.915188	0.927648	0.887432	0.941813	0.92276	0.988053
CHEMBL1420562	0.111	0.923937	0.905339	0.875113	0.835791	0.941289	1.05882
CHEMBL1420562	0.037	0.94051	0.920476	0.866093	1.02964	0.960524	0.996755
CHEMBL1420562	0.0123333	0.96358	0.929945	0.914197	1.13776	0.96441	0.854341
CHEMBL1420562	0.00375	0.965929	0.937799	0.909662	1.07539	0.914438	0.994053
CHEMBL1420562	0.00125	1.0332	0.917593	0.874928	1.03039	1.00645	1.05044
CHEMBL1420562	0.000416667	0.999887	0.945611	0.897145	1.053	0.985098	1.16583
CHEMBL3197002	30	0.825775	0.869648	0.848028	0	0.0201223	0.0398576
CHEMBL3197002	10	0.984771	0.928734	0.878499	0	0.100753	0.0810133
CHEMBL3197002	3	0.944641	0.938092	0.881427	0.147697	0.241012	0.214445
CHEMBL3197002	1	1.05815	0.915644	0.879537	0.580919	0.674117	0.616424
CHEMBL3197002	0.333	0.96094	0.902526	0.873704	1.02739	0.833611	1.07117
CHEMBL3197002	0.111	1.12373	0.904921	0.855256	1.04274	0.958757	1.16064
CHEMBL3197002	0.037	0.933447	0.882571	0.83383	1.11462	1.02306	1.21492
CHEMBL3197002	0.0123333	1.14816	0.887068	0.866204	0.928561	0.975873	1.24646
CHEMBL3197002	0.00375	0.896395	0.909015	0.86136	1.10459	1.01379	1.11587
CHEMBL3197002	0.00125	1.05714	0.903361	0.880748	1.03735	1.09435	1.10306
CHEMBL3197002	0.000416667	1.05844	0.926241	0.886123	1.02395	1.03158	1.12282
CHEMBL1539671	30	1.01554	1.05363	0.994921	0.173529	0.402273	0.396962
CHEMBL1539671	10	0.958704	0.988446	0.935301	0.867014	0.953536	1.07015
CHEMBL1539671	3	0.959757	0.941434	0.921722	0.905125	0.933163	1.18467
CHEMBL1539671	1	1.07305	0.949162	0.905461	1.10691	0.997071	1.18664
CHEMBL1539671	0.333	0.888862	0.933872	0.909093	1.06274	0.99919	1.14773
CHEMBL1539671	0.111	0.966415	0.912232	0.888285	0.992952	1.08873	1.11815
CHEMBL1539671	0.037	0.896978	0.939011	0.8978	1.1731	0.984273	1.10643
CHEMBL1539671	0.0123333	0.902146	0.914794	0.887247	0.974833	1.12583	1.12527
CHEMBL1539671	0.00375	0.892863	0.960108	0.889521	1.06625	0.907922	1.17566
CHEMBL1539671	0.00125	0.980462	0.946934	0.904423	1.00793	0.978621	1.15355
CHEMBL1539671	0.000416667	1.02359	0.951488	0.90834	0.877571	0.998641	1.13531
CHEMBL1507392	30	1.05087	1.08844	1.07721	0.611018	0.629793	0.603478
CHEMBL1507392	10	1.04554	1.01743	0.986816	0.909467	0.821086	0.860102
CHEMBL1507392	3	1.06001	1.06519	1.04252	1.07905	0.87958	0.946252
CHEMBL1507392	1	1.13152	1.11599	1.10696	1.29196	0.925915	1.04101
CHEMBL1507392	0.333	0.97907	1.11927	0.970937	1.01793	1.02793	1.1142
CHEMBL1507392	0.111	1.03243	1.02616	1.00653	1.18609	1.04411	1.06208
CHEMBL1507392	0.037	1.03818	1.00197	1.11328	1.25475	0.989521	1.02574
CHEMBL1507392	0.0123333	1.0435	1.01253	1.0334	1.08081	1.05119	1.00306
CHEMBL1507392	0.00375	0.997682	1.0972	1.01553	1.06808	0.997188	1.10249
CHEMBL1507392	0.00125	1.05065	1.03753	1.07306	1.14076	0.975354	1.03319
CHEMBL1507392	0.000416667	0.973783	0.999121	1.06289	1.0193	0.98503	1.06032
CHEMBL1451429	30	0.943375	0.946943	0.915593	0.0558187	0.0604439	0.0529182
CHEMBL1451429	10	0.999022	0.978422	0.923091	0.0423284	0.0709962	0.0589089
CHEMBL1451429	3	0.996065	0.961784	0.90005	0.0695883	0.130549	0.0840573
CHEMBL1451429	1	1.07909	0.976106	0.958273	0.0842671	0.251262	0.164247
CHEMBL1451429	0.333	1.00106	1.01141	0.975406	0.442666	0.600984	0.478709
CHEMBL1451429	0.111	0.963356	0.975562	1.00153	0.896801	0.877973	0.840519
CHEMBL1451429	0.037	1.03284	0.945501	0.949904	0.999164	1.01705	0.839424
CHEMBL1451429	0.0123333	0.950846	0.94311	0.933039	0.983251	0.925842	1.03517
CHEMBL1451429	0.00375	0.972036	1.00602	1.02475	0.955062	0.943039	0.972829
CHEMBL1451429	0.00125	1.03328	0.920816	1.11843	0.916092	0.911821	0.980432
CHEMBL1451429	0.000416667	0.977817	1.00455	1.02424	1.05872	0.973601	1.00816
CHEMBL1517800	30	0.970288	1.06743	0.976543	0.0341251	0.0476643	0.0331826
CHEMBL1517800	10	1.03722	0.977498	0.922093	0.0506876	0.0926484	0.0768503
CHEMBL1517800	3	0.988434	0.966832	1.04424	0.142918	0.150595	0.109875
CHEMBL1517800	1	0.983686	0.945855	0.943857	0.318285	0.346415	0.311549
CHEMBL1517800	0.333	1.03323	1.06217	0.860771	0.790867	0.729401	0.735819
CHEMBL1517800	0.111	0.946957	0.945969	0.905192	1.04768	0.921862	0.972373
CHEMBL1517800	0.037	0.917714	0.945969	0.88438	0.985849	0.914012	1.01683
CHEMBL1517800	0.0123333	0.973492	0.9454	0.931437	1.07353	0.930662	1.02115
CHEMBL1517800	0.00375	0.92166	0.907367	0.957345	0.972664	0.950671	0.852773
CHEMBL1517800	0.00125	0.926568	1.0085	1.00004	0.974807	0.97068	0.991227
CHEMBL1517800	0.000416667	0.962438	0.953193	0.958471	0.998449	1.00186	0.943241
CHEMBL1333989	30	0.885135	0.970337	0.911472	0.376676	0.531208	0.524566
CHEMBL1333989	10	0.904869	0.88372	0.91738	0.649534	0.703331	0.930074
CHEMBL1333989	3	0.942384	0.885226	0.900747	0.913364	0.777818	0.847269
CHEMBL1333989	1	0.995192	0.930154	0.866911	1.02222	0.793555	0.801625
CHEMBL1333989	0.333	0.996823	0.915541	0.893353	1.06515	0.952935	0.970761
CHEMBL1333989	0.111	0.931156	0.958305	0.881374	0.906934	0.972177	0.888778
CHEMBL1333989	0.037	0.922694	0.925915	0.842431	1.07853	0.914596	0.936156
CHEMBL1333989	0.0123333	0.90098	0.902661	0.874142	1.056	0.947458	0.94242
CHEMBL1333989	0.00375	0.948996	0.886479	0.889859	1.04346	0.921497	0.941569
CHEMBL1333989	0.00125	1.01944	1.01397	0.966166	0.928822	0.923286	0.842009
CHEMBL1333989	0.000416667	0.920248	0.970932	0.92496	0.987148	0.934021	1.06628
CHEMBL1361498	30	1.07943	1.08331	1.05674	0.717602	0.689383	0.726301
CHEMBL1361498	10	1.00189	0.988063	0.921803	0.915572	0.902656	0.904287
CHEMBL1361498	3	1.04902	0.913453	0.898576	0.910896	0.845805	1.06476
CHEMBL1361498	1	1.06548	1.00446	0.867642	1.10796	0.882683	1.03964
CHEMBL1361498	0.333	0.901781	0.993136	0.981035	1.08178	0.90638	1.08221
CHEMBL1361498	0.111	0.991085	0.946285	0.920201	1.05411	0.964108	1.10265
CHEMBL1361498	0.037	1.04549	0.904078	0.921013	1.08665	1.00398	1.03246
CHEMBL1361498	0.0123333	1.02213	0.945197	0.89355	1.02066	0.914705	1.09292
CHEMBL1361498	0.00375	0.918151	0.881139	0.864079	1.06834	0.981963	1.02525
CHEMBL1361498	0.00125	0.902247	0.919096	0.866621	0.988057	0.983788	1.04855
CHEMBL1361498	0.000416667	0.937171	0.864249	0.893713	0.891281	1.05762	1.01248
CHEMBL1336420	30	1.0819	0.965706	0.917926	0.0379572	0.0660669	0.0814117
CHEMBL1336420	10	1.0261	0.895942	0.914861	0.0504927	0.114082	0.0908082
CHEMBL1336420	3	0.94071	0.942161	0.912273	0.205855	0.272695	0.188027
CHEMBL1336420	1	1.04364	0.847029	0.875431	0.559707	0.616904	0.537368
CHEMBL1336420	0.333	0.885951	0.901598	0.869116	1.0306	0.795198	0.910125
CHEMBL1336420	0.111	0.867921	0.926295	0.855013	1.00163	0.874942	0.951604
CHEMBL1336420	0.037	0.882383	0.906912	0.854294	1.20071	0.984664	0.960939
CHEMBL1336420	0.0123333	1.06786	0.881177	0.863057	1.00455	0.912441	1.0012
CHEMBL1336420	0.00375	0.905772	0.931735	0.877822	1.07633	1.0234	1.08966
CHEMBL1336420	0.00125	0.942981	0.888149	0.907433	0.935252	0.927667	0.886315
CHEMBL1336420	0.000416667	0.97489	0.981218	0.905007	0.927198	1.0142	0.944974
CHEMBL1601343	30	1.00772	1.07707	0.94388	0.0984914	0.0954965	0.0926023
CHEMBL1601343	10	0.946113	0.97083	0.868118	0.217871	0.311216	0.213084
CHEMBL1601343	3	0.92935	0.994743	0.924879	0.580556	0.561441	0.494978
CHEMBL1601343	1	0.97272	0.97498	0.911634	0.952854	0.895244	0.792958
CHEMBL1601343	0.333	0.867222	0.972969	0.995092	1.10692	0.965422	0.938406
CHEMBL1601343	0.111	0.880417	1.00083	0.879052	1.12452	0.985906	1.05761
CHEMBL1601343	0.037	0.967608	0.957419	0.840748	1.02209	0.988681	0.926334
CHEMBL1601343	0.0123333	1.05949	1.01653	0.939202	1.20603	1.00836	0.893339
CHEMBL1601343	0.00375	0.915165	0.941136	0.885309	1.08763	0.969439	0.940595
CHEMBL1601343	0.00125	1.01589	0.921639	0.944298	1.05366	1.04495	1.04414
CHEMBL1601343	0.000416667	1.04051	1.05255	1.03303	1.09711	1.04016	0.963372
CHEMBL1556687	30	0.103584	0.236499	0.315465	0.27204	0.130768	0.124745
CHEMBL1556687	10	0.86412	0.882822	0.849778	0.57549	0.601678	0.639635
CHEMBL1556687	3	0.958535	0.872814	0.854398	0.832045	0.784098	0.991409
CHEMBL1556687	1	0.945821	0.848231	0.864218	1.07931	0.797498	0.827838
CHEMBL1556687	0.333	0.876295	0.913643	0.892761	1.09711	0.782674	0.898844
CHEMBL1556687	0.111	0.854814	0.858581	0.876197	0.919599	0.831017	0.926242
CHEMBL1556687	0.037	0.871678	0.858669	0.874537	0.868353	0.824919	0.879899
CHEMBL1556687	0.0123333	0.877373	0.904002	0.861235	1.00222	0.867384	0.932993
CHEMBL1556687	0.00375	1.01079	0.917856	0.878576	0.963571	0.960639	1.02598
CHEMBL1556687	0.00125	0.941379	0.925055	0.861862	0.95844	0.85968	0.967751
CHEMBL1556687	0.000416667	0.978007	0.88162	0.980687	1.02079	0.993501	1.00117
CHEMBL1412012	30		0.750455	0.732741		0.310267	0.215182
CHEMBL1412012	10		0.831581	0.819553		0.732359	0.774591
CHEMBL1412012	3		0.898397	0.910485		0.788918	0.909913
CHEMBL1412012	1		0.893576	0.844462		0.827366	0.937646
CHEMBL1412012	0.333		0.903875	0.908419		0.93665	0.967994
CHEMBL1412012	0.111		0.869107	0.920201		0.876695	0.966352
CHEMBL1412012	0.037		0.906039	0.883138		0.916056	0.85697
CHEMBL1412012	0.0123333		0.956129	0.861676		0.995728	1.04262
CHEMBL1412012	0.00375		0.869284	0.837892		0.964363	1.10307
CHEMBL1412012	0.00125		0.91468	0.87131		0.994377	1.1271
CHEMBL1412012	0.000416667		0.972956	0.890207		1.00562	0.996427
